# A Lethal Genetic Incompatibility between Naturally Hybridizing Species in Mitochondrial Complex I

**DOI:** 10.1101/2021.07.13.452279

**Authors:** Benjamin M. Moran, Cheyenne Y. Payne, Daniel L. Powell, Erik N. K. Iverson, Alex E. Donny, Shreya M. Banerjee, Quinn K. Langdon, Theresa R. Gunn, Rebecca A. Rodriguez-Soto, Angel Madero, John J. Baczenas, Korbin M. Kleczko, Fang Liu, Rowan Matney, Kratika Singhal, Ryan D. Leib, Osvaldo Hernandez-Perez, Russell Corbett-Detig, Judith Frydman, Casey Gifford, Manfred Schartl, Justin C. Havird, Molly Schumer

## Abstract

The evolution of reproductive barriers is the first step in the formation of new species and can help us understand the diversification of life on Earth. These reproductive barriers often take the form of “hybrid incompatibilities,” where alleles derived from two different species no longer interact properly in hybrids. Theory predicts that hybrid incompatibilities may be more likely to arise at rapidly evolving genes and that incompatibilities involving multiple genes should be common, but there has been sparse empirical data to evaluate these predictions. Here, we describe a mitonuclear incompatibility involving three genes in physical contact within respiratory Complex I in naturally hybridizing swordtail fish species. Individuals homozygous for specific mismatched protein combinations fail to complete embryonic development or die as juveniles, while those heterozygous for the incompatibility have reduced function of Complex I and unbalanced representation of parental alleles in the mitochondrial proteome. We find that the impacts of different genetic interactions on survival are non-additive, highlighting subtle complexity in the genetic architecture of hybrid incompatibilities. We document the evolutionary history of the genes involved, showing for the first time that an incompatibility has been transferred between species via hybridization. This work thus provides the first glimpse into the genetic architecture, physiological impacts, and evolutionary origin of a complex incompatibility impacting naturally hybridizing species.
