## Supplementary Table 1 for "A Lethal Genetic Incompatibility between Naturally Hybridizing Species in Mitochondrial Complex I"

### Sheet: complexI_genes_trim
Chromosome	5' coordinate	3' coordiante	Strand	Gene id	Annotation
ScyDAA6-1196-HRSCAF-1406	1166912	1176844	+	ndufa9	NADH dehydrogenase [ubiquinone] 1 alpha subcomplex subunit 9, mitochondrial [Xiphophorus maculatus]
ScyDAA6-1592-HRSCAF-1896	14125682	14130362	-	ndufs1	NADH-ubiquinone oxidoreductase 75 kDa subunit, mitochondrial [Xiphophorus maculatus]
ScyDAA6-1592-HRSCAF-1896	29263014	29271041	+	ndufa10	NADH dehydrogenase [ubiquinone] 1 alpha subcomplex subunit 10, mitochondrial [Xiphophorus maculatus]
ScyDAA6-1592-HRSCAF-1896	30183408	30194387	+	ndufv3	NADH dehydrogenase [ubiquinone] flavoprotein 3, mitochondrial isoform X2 [Xiphophorus maculatus]
ScyDAA6-2393-HRSCAF-2888	8997644	8998361	+	ndufb3	PREDICTED: NADH dehydrogenase [ubiquinone] 1 beta subcomplex subunit 3 [Poecilia mexicana]
ScyDAA6-2393-HRSCAF-2888	12130956	12133434	-	ndufa13	NADH dehydrogenase [ubiquinone] 1 alpha subcomplex subunit 13 [Xiphophorus maculatus]
ScyDAA6-2393-HRSCAF-2888	22474194	22484783	-	ndufv2	NADH dehydrogenase [ubiquinone] flavoprotein 2, mitochondrial [Xiphophorus maculatus]
ScyDAA6-11-HRSCAF-73	7384090	7388485	+	ndufa2	PREDICTED: NADH dehydrogenase [ubiquinone] 1 alpha subcomplex subunit 2 [Poecilia mexicana]
ScyDAA6-1859-HRSCAF-2221	5955847	5957537	+	ndufaf1	complex I intermediate-associated protein 30, mitochondrial [Xiphophorus maculatus]
ScyDAA6-1934-HRSCAF-2318	2066393	2067907	+	ndufs5	NADH dehydrogenase [ubiquinone] iron-sulfur protein 5 [Xiphophorus maculatus]
ScyDAA6-1934-HRSCAF-2318	4662683	4665832	-	ndufb9	NADH dehydrogenase [ubiquinone] 1 beta subcomplex subunit 9 isoform X1 [Xiphophorus maculatus]
ScyDAA6-1934-HRSCAF-2318	20835914	20837766	-	ndufs6	NADH dehydrogenase [ubiquinone] iron-sulfur protein 6, mitochondrial [Xiphophorus maculatus]
ScyDAA6-1439-HRSCAF-1708	10497454	10501629	+	ndufa8	NADH dehydrogenase [ubiquinone] 1 alpha subcomplex subunit 8 [Xiphophorus maculatus]
ScyDAA6-5078-HRSCAF-5686	22545914	22551632	-	ndufs2	NADH dehydrogenase [ubiquinone] iron-sulfur protein 2, mitochondrial [Xiphophorus maculatus]
ScyDAA6-10-HRSCAF-60	2296085	2298667	+	ndufaf8	NADH dehydrogenase [ubiquinone] 1 alpha subcomplex assembly factor 8 [Xiphophorus maculatus]
ScyDAA6-10-HRSCAF-60	17422572	17425035	-	ndufb8	NADH dehydrogenase [ubiquinone] 1 beta subcomplex subunit 8, mitochondrial [Xiphophorus maculatus]
ScyDAA6-10-HRSCAF-60	20978790	20983544	-	ndufa4	cytochrome c oxidase subunit NDUFA4 [Xiphophorus maculatus]
ScyDAA6-8-HRSCAF-51	31741503	31745595	-	ndufs3	NADH dehydrogenase [ubiquinone] iron-sulfur protein 3, mitochondrial [Xiphophorus maculatus]
ScyDAA6-7-HRSCAF-50	22570350	22573883	+	ndufb4	NADH dehydrogenase [ubiquinone] 1 beta subcomplex subunit 4 isoform X1 [Xiphophorus maculatus]
ScyDAA6-5984-HRSCAF-6694	62524	64534	-	ndufaf4	PREDICTED: NADH dehydrogenase [ubiquinone] 1 alpha subcomplex assembly factor 4 isoform X1 [Poecilia formosa]
ScyDAA6-5984-HRSCAF-6694	19246579	19246922	+	ndufaf7	protein arginine methyltransferase NDUFAF7, mitochondrial [Xiphophorus maculatus]
ScyDAA6-5984-HRSCAF-6694	19247373	19249282	+	ndufaf7	protein arginine methyltransferase NDUFAF7, mitochondrial [Xiphophorus maculatus]
ScyDAA6-2469-HRSCAF-2980	4396112	4397704	+	LOC102237668	cytochrome c oxidase subunit NDUFA4-like [Xiphophorus maculatus]
ScyDAA6-2469-HRSCAF-2980	13317344	13319374	+	ndufb10	NADH dehydrogenase [ubiquinone] 1 beta subcomplex subunit 10 [Xiphophorus maculatus]
ScyDAA6-1473-HRSCAF-1750	3863716	3865496	-	ndufa12	NADH dehydrogenase [ubiquinone] 1 alpha subcomplex subunit 12 [Xiphophorus maculatus]
ScyDAA6-1473-HRSCAF-1750	6026306	6032837	-	ndufb2	NADH dehydrogenase [ubiquinone] 1 beta subcomplex subunit 2, mitochondrial isoform X2 [Xiphophorus maculatus]
ScyDAA6-1473-HRSCAF-1750	19480002	19482124	-	ndufa5	NADH dehydrogenase [ubiquinone] 1 alpha subcomplex subunit 5 [Xiphophorus maculatus]
ScyDAA6-1-HRSCAF-23	96521	97779	-	ndufa6	PREDICTED: NADH dehydrogenase [ubiquinone] 1 alpha subcomplex subunit 6 [Poecilia latipinna]
ScyDAA6-1-HRSCAF-23	1958908	1960920	+	ndufab1	PREDICTED: acyl carrier protein, mitochondrial [Poecilia formosa]
ScyDAA6-5-HRSCAF-37	96504	97762	-	ndufa6	PREDICTED: NADH dehydrogenase [ubiquinone] 1 alpha subcomplex subunit 6 [Poecilia latipinna]
ScyDAA6-6-HRSCAF-41	564142	566154	+	ndufab1	PREDICTED: acyl carrier protein, mitochondrial [Poecilia formosa]
ScyDAA6-695-HRSCAF-847	8724007	8741665	-	ndufs4	NADH dehydrogenase [ubiquinone] iron-sulfur protein 4, mitochondrial isoform X1 [Xiphophorus maculatus]
ScyDAA6-695-HRSCAF-847	11376132	11393376	+	ndufaf2	NADH dehydrogenase [ubiquinone] 1 alpha subcomplex assembly factor 2 [Xiphophorus maculatus]
ScyDAA6-1107-HRSCAF-1306	10477955	10479229	-	ndufb7	NADH dehydrogenase [ubiquinone] 1 beta subcomplex subunit 7 [Xiphophorus maculatus]
ScyDAA6-1107-HRSCAF-1306	17311138	17313410	-	ndufb6	NADH dehydrogenase [ubiquinone] 1 beta subcomplex subunit 6 [Xiphophorus maculatus]
ScyDAA6-1107-HRSCAF-1306	27141075	27146676	-	ndufs8	NADH dehydrogenase [ubiquinone] iron-sulfur protein 8, mitochondrial [Xiphophorus maculatus]
ScyDAA6-1107-HRSCAF-1306	32676627	32681059	+	ndufaf5	arginine-hydroxylase NDUFAF5, mitochondrial isoform X1 [Xiphophorus maculatus]
ScyDAA6-2-HRSCAF-26	9790014	9798599	+	LOC102217273	cytochrome c oxidase subunit NDUFA4-like [Xiphophorus maculatus]
ScyDAA6-2-HRSCAF-26	15590537	15592837	-	ndufaf3	NADH dehydrogenase [ubiquinone] 1 alpha subcomplex assembly factor 3 [Xiphophorus maculatus]
ScyDAA6-1508-HRSCAF-1794	6778054	6780871	-	ndufb11	NADH dehydrogenase [ubiquinone] 1 beta subcomplex subunit 11, mitochondrial [Xiphophorus maculatus]
ScyDAA6-2188-HRSCAF-2635	20679855	20680884	-	ndufa1	NADH dehydrogenase [ubiquinone] 1 alpha subcomplex subunit 1 [Xiphophorus maculatus]
ScyDAA6-1854-HRSCAF-2213	729097	732383	+	ndufa11	PREDICTED: NADH dehydrogenase [ubiquinone] 1 alpha subcomplex subunit 11 [Poecilia mexicana]
ScyDAA6-1854-HRSCAF-2213	16454534	16458164	-	ndufb5	NADH dehydrogenase [ubiquinone] 1 beta subcomplex subunit 5, mitochondrial [Xiphophorus maculatus]
ScyDAA6-1854-HRSCAF-2213	20472536	20474583	-	ndufa7	NADH dehydrogenase [ubiquinone] 1 alpha subcomplex subunit 7 [Xiphophorus maculatus]
ScyDAA6-1854-HRSCAF-2213	23163912	23171195	+	ndufs7	NADH dehydrogenase [ubiquinone] iron-sulfur protein 7, mitochondrial [Xiphophorus maculatus]
ScyDAA6-5987-HRSCAF-6712	3109479	3128406	+	ndufaf6	NADH dehydrogenase (ubiquinone) complex I, assembly factor 6 isoform X1 [Xiphophorus maculatus]
ScyDAA6-5987-HRSCAF-6712	13874767	13875658	+	ndufa3	NADH dehydrogenase [ubiquinone] 1 alpha subcomplex subunit 3 [Xiphophorus maculatus]
