## Supplementary Table 2 for "A Lethal Genetic Incompatibility between Naturally Hybridizing Species in Mitochondrial Complex I"

### Sheet: Sheet 1
Chromosome	5' start	3' stop	Strand	Gene id	Annotation
ScyDAA6-2393-HRSCAF-2888	11712634	11745138	+	LOC102217077	protein unc-13 homolog A-like [Xiphophorus maculatus]
ScyDAA6-2393-HRSCAF-2888	11759709	11755602	-	LOC102217331	RNA-binding protein MEX3B-like [Xiphophorus maculatus]
ScyDAA6-2393-HRSCAF-2888	11770418	11762906	-	LOC103479450	PREDICTED: methyl-CpG-binding domain protein 3-like [Poecilia reticulata]
ScyDAA6-2393-HRSCAF-2888	11801019	11780340	-	LOC102217582	transcription factor E2-alpha-like isoform X3 [Xiphophorus maculatus]
ScyDAA6-2393-HRSCAF-2888	11825430	11838379	+	LOC103153556	PREDICTED: hepatocyte nuclear factor 6-like isoform X1 [Poecilia formosa]
ScyDAA6-2393-HRSCAF-2888	11859021	11856871	-	LOC102217831	leucine-rich repeat and immunoglobulin-like domain-containing nogo receptor-interacting protein 3 [Xiphophorus maculatus]
ScyDAA6-2393-HRSCAF-2888	11937140	11939945	+	LOC111608845	uncharacterized protein LOC111608845 [Xiphophorus maculatus]
ScyDAA6-2393-HRSCAF-2888	11944584	11941728	-	sf3a2	splicing factor 3A subunit 2 [Xiphophorus maculatus]
ScyDAA6-2393-HRSCAF-2888	11947331	11949637	+	plekhj1	pleckstrin homology domain-containing family J member 1 [Xiphophorus maculatus]
ScyDAA6-2393-HRSCAF-2888	11952245	11969062	+	LOC103153550	PREDICTED: fizzy-related protein homolog [Poecilia formosa]
ScyDAA6-2393-HRSCAF-2888	11974577	11970044	-	LOC103479461	PREDICTED: spindlin-1-like [Poecilia reticulata]
ScyDAA6-2393-HRSCAF-2888	11985052	11981373	-	LOC102222760	spindlin-1-like [Xiphophorus maculatus]
ScyDAA6-2393-HRSCAF-2888	12047842	12013990	-	LOC102218084	potassium/sodium hyperpolarization-activated cyclic nucleotide-gated channel 2-like [Xiphophorus maculatus]
ScyDAA6-2393-HRSCAF-2888	12057502	12052551	-	LOC102223019	E3 ubiquitin-protein ligase RNF126-like isoform X2 [Xiphophorus maculatus]
ScyDAA6-2393-HRSCAF-2888	12058158	12066410	+	sugp1	SURP and G-patch domain-containing protein 1 isoform X2 [Xiphophorus maculatus]
ScyDAA6-2393-HRSCAF-2888	12070779	12087152	+	stk11	serine/threonine-protein kinase STK11 [Xiphophorus maculatus]
ScyDAA6-2393-HRSCAF-2888	12106746	12092575	-	LOC102218345	uncharacterized protein LOC102218345 [Xiphophorus maculatus]
ScyDAA6-2393-HRSCAF-2888	12115790	12127942	+	LOC106700472	midnolin isoform X2 [Xiphophorus maculatus]
ScyDAA6-2393-HRSCAF-2888	12133432	12130958	-	ndufa13	NADH dehydrogenase [ubiquinone] 1 alpha subcomplex subunit 13 [Xiphophorus maculatus]
ScyDAA6-2393-HRSCAF-2888	12147529	12135170	-	LOC102218595	transcriptional repressor p66 alpha-like isoform X2 [Xiphophorus maculatus]
