## Supplementary Table 3 for "A Lethal Genetic Incompatibility between Naturally Hybridizing Species in Mitochondrial Complex I"

### Sheet: Sheet 1
Chromosome	5' start	3' stop	Strand	Gene id	Annotation
ScyDAA6-5984-HRSCAF-6694	598361	717475	+	epha7	ephrin type-A receptor 7 isoform X1 [Xiphophorus maculatus]
ScyDAA6-5984-HRSCAF-6694	944756	945484	+	LOC106561506	PREDICTED: uncharacterized protein LOC106561506 [Salmo salar]
ScyDAA6-5984-HRSCAF-6694	1080501	1101858	+	map3k7	mitogen-activated protein kinase kinase kinase 7 isoform X1 [Xiphophorus maculatus]
ScyDAA6-5984-HRSCAF-6694	1185798	1207484	+	bach2	transcription regulator protein BACH2 isoform X1 [Xiphophorus maculatus]
ScyDAA6-5984-HRSCAF-6694	1218556	1216362	-	gja10	gap junction alpha-10 protein [Xiphophorus maculatus]
ScyDAA6-5984-HRSCAF-6694	1233441	1222054	-	casp8ap2	CASP8-associated protein 2 isoform X2 [Xiphophorus maculatus]
ScyDAA6-5984-HRSCAF-6694	1233673	1287947	+	mdn1	midasin isoform X1 [Xiphophorus maculatus]
ScyDAA6-5984-HRSCAF-6694	1289806	1292333	+	lyrm2	LYR motif-containing protein 2 [Xiphophorus maculatus]
ScyDAA6-5984-HRSCAF-6694	1332112	1293975	-	ankrd6	ankyrin repeat domain-containing protein 6 isoform X3 [Xiphophorus maculatus]
ScyDAA6-5984-HRSCAF-6694	1356710	1339978	-	LOC102224368	gamma-aminobutyric acid receptor subunit rho-2-like isoform X1 [Xiphophorus maculatus]
ScyDAA6-5984-HRSCAF-6694	1377070	1362043	-	ube2j1	ubiquitin-conjugating enzyme E2 J1 [Xiphophorus maculatus]
ScyDAA6-5984-HRSCAF-6694	1381741	1384518	+	rad51	DNA repair protein RAD51 homolog 1 [Xiphophorus maculatus]
ScyDAA6-5984-HRSCAF-6694	1392455	1385436	-	LOC102223335	regulator of microtubule dynamics protein 3-like [Xiphophorus maculatus]
ScyDAA6-5984-HRSCAF-6694	1399563	1418682	+	LOC102223850	uncharacterized protein LOC102223850 isoform X1 [Xiphophorus maculatus]
ScyDAA6-5984-HRSCAF-6694	1421251	1432531	+	cfap206	cilia- and flagella-associated protein 206 [Xiphophorus maculatus]
ScyDAA6-5984-HRSCAF-6694	1447301	1433943	-	LOC102218978	gamma-aminobutyric acid receptor subunit rho-1-like [Xiphophorus maculatus]
ScyDAA6-5984-HRSCAF-6694	1449542	1448879	-	smim8	small integral membrane protein 8 [Xiphophorus maculatus]
ScyDAA6-5984-HRSCAF-6694	1467998	1452437	-	LOC102222114	zinc finger protein 292-like [Xiphophorus maculatus]
ScyDAA6-5984-HRSCAF-6694	1471496	1485669	+	psmc6	26S proteasome regulatory subunit 10B [Xiphophorus maculatus]
ScyDAA6-5984-HRSCAF-6694	1489233	1487488	-	cgrrf1	cell growth regulator with RING finger domain protein 1 [Xiphophorus maculatus]
ScyDAA6-5984-HRSCAF-6694	1494492	1489912	-	cgrrf1	PREDICTED: cell growth regulator with RING finger domain protein 1 [Poecilia reticulata]
ScyDAA6-5984-HRSCAF-6694	1496702	1501465	+	nus1	dehydrodolichyl diphosphate synthase complex subunit NUS1 [Xiphophorus maculatus]
ScyDAA6-5984-HRSCAF-6694	1504935	1513183	+	serinc1	serine incorporator 1 [Xiphophorus maculatus]
ScyDAA6-5984-HRSCAF-6694	1583956	1584832	+	LOC102216985	neural cell adhesion molecule 1-like isoform X3 [Xiphophorus maculatus]
ScyDAA6-5984-HRSCAF-6694	1589058	1599996	+	gopc	Golgi-associated PDZ and coiled-coil motif-containing protein isoform X2 [Xiphophorus maculatus]
ScyDAA6-5984-HRSCAF-6694	1612661	1602575	-	cep85l	centrosomal protein of 85 kDa-like isoform X2 [Xiphophorus maculatus]
ScyDAA6-5984-HRSCAF-6694	1614974	1625326	+	mcm9	DNA helicase MCM9 isoform X1 [Xiphophorus maculatus]
ScyDAA6-5984-HRSCAF-6694	1627724	1632000	+	LOC111611336	uncharacterized protein LOC111611336 [Xiphophorus maculatus]
ScyDAA6-5984-HRSCAF-6694	1639388	1650998	+	LOC102221324	tyrosine-protein kinase SRK2 [Xiphophorus maculatus]
ScyDAA6-5984-HRSCAF-6694	1690040	1686943	-	LOC111610404	serine/arginine repetitive matrix protein 1-like [Xiphophorus maculatus]
ScyDAA6-5984-HRSCAF-6694	1846066	1849111	+	hs3st5	heparan sulfate glucosamine 3-O-sulfotransferase 5 [Xiphophorus maculatus]
ScyDAA6-5984-HRSCAF-6694	1855409	1864297	+	hdac2	histone deacetylase 2 [Xiphophorus maculatus]
ScyDAA6-5984-HRSCAF-6694	1870382	1868626	-	marcks	PREDICTED: myristoylated alanine-rich C-kinase substrate [Poecilia reticulata]
ScyDAA6-5984-HRSCAF-6694	1961133	2023560	+	lama4	laminin subunit alpha-4 [Xiphophorus maculatus]
ScyDAA6-5984-HRSCAF-6694	2025177	2049939	+	tube1	tubulin epsilon chain [Xiphophorus maculatus]
ScyDAA6-5984-HRSCAF-6694	2064276	2051610	-	ccn6	PREDICTED: WNT1-inducible-signaling pathway protein 3 [Poecilia mexicana]
ScyDAA6-5984-HRSCAF-6694	2072693	2089016	+	LOC102220276	organic cation transporter protein-like [Xiphophorus maculatus]
ScyDAA6-5984-HRSCAF-6694	2142110	2170337	+	LOC103458010	PREDICTED: tyrosine-protein kinase Fyn isoform X3 [Poecilia reticulata]
ScyDAA6-5984-HRSCAF-6694	2174878	2176768	+	LOC106699830	probable G-protein coupled receptor 139 [Xiphophorus maculatus]
ScyDAA6-5984-HRSCAF-6694	2181457	2185720	+	traf3ip2	adapter protein CIKS isoform X1 [Xiphophorus maculatus]
ScyDAA6-5984-HRSCAF-6694	2190687	2251153	+	rev3l	DNA polymerase zeta catalytic subunit [Xiphophorus maculatus]
ScyDAA6-5984-HRSCAF-6694	2259401	2252127	-	mfsd4b	sodium-dependent glucose transporter 1 [Xiphophorus maculatus]
ScyDAA6-5984-HRSCAF-6694	2303185	2268504	-	slc16a10	monocarboxylate transporter 10 [Xiphophorus maculatus]
ScyDAA6-5984-HRSCAF-6694	2314494	2308067	-	rpf2	ribosome production factor 2 homolog [Xiphophorus maculatus]
ScyDAA6-5984-HRSCAF-6694	2329826	2318459	-	amd1	S-adenosylmethionine decarboxylase proenzyme [Xiphophorus maculatus]
ScyDAA6-5984-HRSCAF-6694	2332069	2379912	+	cdk19	cyclin-dependent kinase 19 [Xiphophorus maculatus]
ScyDAA6-5984-HRSCAF-6694	2435497	2446285	+	tab2	TGF-beta-activated kinase 1 and MAP3K7-binding protein 2 isoform X1 [Xiphophorus maculatus]
ScyDAA6-5984-HRSCAF-6694	2460821	2451868	-	zc3h12d	PREDICTED: probable ribonuclease ZC3H12D [Poecilia mexicana]
ScyDAA6-5984-HRSCAF-6694	2486893	2475583	-	ppil4	peptidyl-prolyl cis-trans isomerase-like 4 [Xiphophorus maculatus]
ScyDAA6-5984-HRSCAF-6694	2487016	2493857	+	ginm1	glycoprotein integral membrane protein 1 [Xiphophorus maculatus]
ScyDAA6-5984-HRSCAF-6694	2503048	2500588	-	katna1	katanin p60 ATPase-containing subunit A1 isoform X2 [Xiphophorus maculatus]
ScyDAA6-5984-HRSCAF-6694	2518325	2508151	-	lbr	lamin-B receptor isoform X1 [Xiphophorus maculatus]
ScyDAA6-5984-HRSCAF-6694	2570544	2529321	-	enah	protein enabled homolog isoform X2 [Xiphophorus maculatus]
ScyDAA6-5984-HRSCAF-6694	2588787	2577658	-	LOC106535106	PREDICTED: protein enabled homolog, partial [Austrofundulus limnaeus]
ScyDAA6-5984-HRSCAF-6694	2651631	2654140	+	srp9	signal recognition particle 9 kDa protein [Xiphophorus maculatus]
ScyDAA6-5984-HRSCAF-6694	2654825	2662152	+	ephx1	epoxide hydrolase 1 [Xiphophorus maculatus]
ScyDAA6-5984-HRSCAF-6694	2666920	2671381	+	LOC102230579	transcription factor 24-like [Xiphophorus maculatus]
ScyDAA6-5984-HRSCAF-6694	2690390	2682468	-	LOC102229267	sodium-dependent multivitamin transporter-like isoform X1 [Xiphophorus maculatus]
ScyDAA6-5984-HRSCAF-6694	2712142	2702722	-	rpl7l1	60S ribosomal protein L7-like 1 [Xiphophorus maculatus]
ScyDAA6-5984-HRSCAF-6694	2733798	2737887	+	LOC111611417	leucine-rich repeat-containing protein 15-like [Xiphophorus maculatus]
ScyDAA6-5984-HRSCAF-6694	2854370	2808513	-	LOC108248696	PREDICTED: protein cornichon homolog 3-like isoform X1 [Kryptolebias marmoratus]
ScyDAA6-5984-HRSCAF-6694	2930143	2963717	+	LOC102229787	patched domain-containing protein 1 [Xiphophorus maculatus]
ScyDAA6-5984-HRSCAF-6694	3017731	2991268	-	LOC102230618	opsin-5-like [Xiphophorus maculatus]
ScyDAA6-5984-HRSCAF-6694	3114408	3123578	+	LOC106700421	uncharacterized threonine-rich GPI-anchored glycoprotein PJ4664.02-like isoform X1 [Xiphophorus maculatus]
ScyDAA6-5984-HRSCAF-6694	3173980	3124527	-	cd2ap	CD2-associated protein isoform X1 [Xiphophorus maculatus]
ScyDAA6-5984-HRSCAF-6694	3189492	3233133	+	tnfrsf21	tumor necrosis factor receptor superfamily member 21 [Xiphophorus maculatus]
ScyDAA6-5984-HRSCAF-6694	3246125	3252899	+	LOC106700421	uncharacterized threonine-rich GPI-anchored glycoprotein PJ4664.02-like isoform X2 [Xiphophorus maculatus]
ScyDAA6-5984-HRSCAF-6694	3274841	3281938	+	LOC111611445	uncharacterized threonine-rich GPI-anchored glycoprotein PJ4664.02-like [Xiphophorus maculatus]
ScyDAA6-5984-HRSCAF-6694	3292402	3299570	+	LOC106700421	uncharacterized threonine-rich GPI-anchored glycoprotein PJ4664.02-like isoform X2 [Xiphophorus maculatus]
ScyDAA6-5984-HRSCAF-6694	3299939	3313462	+	LOC106908073	PREDICTED: adhesion G-protein coupled receptor F1-like [Poecilia mexicana]
ScyDAA6-5984-HRSCAF-6694	3377432	3385596	+	LOC102232769	uncharacterized protein LOC102232769 isoform X1 [Xiphophorus maculatus]
ScyDAA6-5984-HRSCAF-6694	3405210	3410896	+	LOC102233292	LOW QUALITY PROTEIN: adhesion G protein-coupled receptor F5-like [Xiphophorus maculatus]
ScyDAA6-5984-HRSCAF-6694	3481274	3479216	-	LOC102221872	alpha-1-antitrypsin homolog [Xiphophorus maculatus]
ScyDAA6-5984-HRSCAF-6694	3482841	3516055	+	LOC102220130	adhesion G protein-coupled receptor F5-like [Xiphophorus maculatus]
ScyDAA6-5984-HRSCAF-6694	3531531	3530993	-	-	MHC class II antigen alpha chain [Epinephelus coioides]
ScyDAA6-5984-HRSCAF-6694	3545999	3547365	+	LOC111611399	adhesion G protein-coupled receptor F5-like [Xiphophorus maculatus]
ScyDAA6-5984-HRSCAF-6694	3564973	3567973	+	LOC106944980	PREDICTED: adhesion G-protein coupled receptor F1-like [Poecilia latipinna]
ScyDAA6-5984-HRSCAF-6694	3580582	3591217	+	LOC106700188	adhesion G-protein coupled receptor F1-like [Xiphophorus maculatus]
ScyDAA6-5984-HRSCAF-6694	3609225	3594368	-	-	Meprin A subunit alpha [Larimichthys crocea]
ScyDAA6-5984-HRSCAF-6694	3615699	3614262	-	fam177b	protein FAM177B [Xiphophorus maculatus]
ScyDAA6-5984-HRSCAF-6694	3630493	3619063	-	brox	PREDICTED: BRO1 domain-containing protein BROX [Poecilia formosa]
ScyDAA6-5984-HRSCAF-6694	3642617	3633709	-	LOC102232240	alpha-1,6-mannosyl-glycoprotein 2-beta-N-acetylglucosaminyltransferase-like [Xiphophorus maculatus]
